# Quantitative proteomics identifies secreted diagnostic biomarkers as well as tumor-dependent prognostic targets for clear cell Renal Cell Carcinoma

**DOI:** 10.1101/2021.02.08.430238

**Authors:** Aydanur Senturk, Ayse Tugce Sahin, Ayse Armutlu, Murat Can Kiremit, Omer Acar, Selcuk Erdem, Sidar Bagbudar, Tarik Esen, Nurcan Tuncbag, Nurhan Ozlu

**Affiliations:** Department of Molecular Biology and Genetics, Koç University, 34450, Istanbul, Turkey; Department of Pathology, Koç University School of Medicine, 34010, Istanbul, Turkey; Department of Urology, Koç University School of Medicine, 34010, Istanbul, Turkey; Department of Urology, Istanbul University, Istanbul Faculty of Medicine, 34093, Istanbul, Turkey; Department of Pathology, Istanbul University, Istanbul Faculty of Medicine, 34093, Istanbul, Turkey; Graduate School of Informatics, Department of Health Informatics, Middle East Technical University, 06800, Ankara, Turkey; Cancer Systems Biology Laboratory (CanSyL), Middle East Technical University, 06800, Ankara, Turkey; Koç University Research Center for Translational Medicine (KUTTAM), 34450, Istanbul, Turkey

**Keywords:** biomarkers, drug repurposing, proteomics, Renal Cell Carcinoma, urine

## Abstract

Clear cell Renal Cell Carcinoma (ccRCC) is the third most common and most malignant urological cancer, with a 5-year survival rate of 10% for patients with advanced tumors. Here, we identified 10,160 unique proteins by in-depth quantitative proteomics, of which 955 proteins were significantly regulated between tumor and normal adjacent tissues. We verified 4 putatively secreted biomarker candidates, namely PLOD2, FERMT3, SPARC and SIRPα, as highly expressed proteins that are not affected by intra- and inter-tumor heterogeneity. Moreover, SPARC displayed a significant increase in urine samples of ccRCC patients, making it a promising marker for clinical screening assays. Furthermore, based on molecular expression profiles, we propose a biomarker panel for the robust classification of ccRCC tumors into two main clusters, which significantly differed in patient outcome with an almost three times higher risk of death for cluster 1 tumors compared to cluster 2 tumors. Moreover, among the most significant clustering proteins, 13 were targets of repurposed inhibitory FDA-approved drugs. Our rigorous proteomics approach identified promising diagnostic and tumor-discriminative biomarker candidates which can serve as therapeutic targets for the treatment of ccRCC.
