## Supplementary material for "Quantitative proteomics identifies secreted diagnostic biomarkers as well as tumor-dependent prognostic targets for clear cell Renal Cell Carcinoma": Patient info

### Sheet: tissues
Patient no.	Age	Gender	ISUP histological grade	Stage	Tumor size	Nephrectomy	Follow-up status	Time to last follow-up (months)	Cohort
1	57	Male	2	pT1a	3.1 cm	Partial	Tumor free	11	Discovery
2	65	Male	3	pT3a	7.2 cm	Radical	Progression	22	Discovery
3	53	Male	3	pT3a	5.6 cm	Radical	Progression	18	Discovery
4	47	Female	2	pT1a	3.4 cm	Partial	Tumor free	16	Discovery
5	48	Male	3	pT1b	4.9 cm	Partial	Dead	11	Discovery
6	53	Male	4	pT3a	8 cm	Radical	Tumor free	12	Discovery
7	66	Female	2	pT1b	6.5 cm	Partial	Tumor free	15	Discovery
8	50	Female	3	pT3a	5.2 cm	Radical	Tumor free	19	Discovery
9	52	Male	2	pT1b	4.7 cm	Partial	Tumor free	11	Discovery
10	56	Female	4	pT3a	9.5 cm	Radical	Progression	18	Discovery
11	64	Male	4	pT3a	9.2 cm	Radical	Tumor free	12	Discovery
12	53	Male	4	pT3a	8 cm	Radical	Progression	41	Discovery
13	74	Female	4	pT3a	6 cm	Radical	Progression	30	Discovery
14	42	Male	3	pT2a	8.5 cm	Partial	Tumor free	10	Validation
15	40	Male	2	pT1a	2.8 cm	Partial	Tumor free	11	Validation
16	53	Male	2	pT1b	5.2 cm	Partial	Tumor free	8	Validation
17	42	Male	2	PT1a	2.2 cm	Partial	Tumor free		Validation
18	35	Male	2	pT1a	4.5 cm	Partial	Tumor free	15	Validation
20	50	Male	3	pT3a	12.5 cm	Radical	Tumor free	14	Validation
24	54	Male	3	pT1a	3.9 cm	Partial	Tumor free	9	Validation
26	72	Female	2	pT1a	2.6 cm	Partial	Tumor free	3	Validation
27	54	Male	3	pT1a	2.4 cm	Partial	Tumor free	15	Validation
32	67	Male	2	pT3a	6 cm	Radical	Tumor free	12	Validation
33	40	Male	4	pT2a	7.5 cm	Radical	Dead	18	Validation
36	44	Male	4	pT4	13 cm	Cytoreductive*	Dead	4	Validation
37	74	Female	4	pT3a	5.5 cm	Radical	Tumor free	6	Validation
44	57	Male	3	pT3a	9 cm	Radical	Tumor free	6	Validation
46	58	Female	3	pT1b	6.5 cm	Radical	Tumor free	15	Validation
47	58	Female	3	pT1b	5.3 cm	Radical	Tumor free	12	Validation
						*Nephrectomy in the setting of metastatic/advanced RCC

### Sheet: urine
Patient no.	Age	Gender	Sample Type	ISUP histological grade	Stage	Follow-up status	Time to last follow-up (months)
26			Control
27			Control
28			Control
29			Control
30			Control
31			Control
20	60	Male	ccRCC	3	pT1a	Tumor free	10
22	57	Female	ccRCC	1	pT1a	Tumor free	4
9	68	Male	ccRCC	2	pT1a	Tumor free	6
14	67	Male	ccRCC	3	pT1a	Tumor free	7
18	57	Male	ccRCC	2	pT1a	Tumor free	11
12	42	Female	ccRCC	3	pT2a	Tumor free	9
