## Supplementary material for "Quantitative proteomics identifies secreted diagnostic biomarkers as well as tumor-dependent prognostic targets for clear cell Renal Cell Carcinoma": List of enriched pathways in patient clusters

### Sheet: enrichment_marker_cluster1
geneSet	description	link	size	overlap	expect	enrichmentRatio	pValue	FDR	overlapId	database	userId
HALLMARK_COAGULATION	blood coagulation cascade	http://www.broadinstitute.org/gsea/msigdb/cards/HALLMARK_COAGULATION	138	16	0.882387	18.1326	0	0	710;717;718;2158;7450;2;731;732;735;1191;462;301;3697;335;5265;3273	community-contributed_Hallmark50	APOA1;ANXA1;SERPINA1;C3;SERPINC1;A2M;C8B;CLU;C9;F9;C8A;VWF;HRG;SERPING1;ITIH1;C2
HALLMARK_HEME_METABOLISM	heme metabolism and erythroid lineage	http://www.broadinstitute.org/gsea/msigdb/cards/HALLMARK_HEME_METABOLISM	198	8	1.26603	6.31895	2.47e-05	0.00111806	6710;6708;759;3043;4059;669;6513;718	community-contributed_Hallmark50	HBB;CA1;C3;SPTA1;SPTB;BPGM;BCAM;SLC2A1
HALLMARK_COMPLEMENT	complement cascade	http://www.broadinstitute.org/gsea/msigdb/cards/HALLMARK_COMPLEMENT	200	8	1.27882	6.25576	2.66e-05	0.00111806	717;710;5265;718;1191;735;462;3697	community-contributed_Hallmark50	SERPINA1;C3;SERPINC1;CLU;C9;SERPING1;ITIH1;C2
HALLMARK_APOPTOSIS	programmed cell death; caspase pathway	http://www.broadinstitute.org/gsea/msigdb/cards/HALLMARK_APOPTOSIS	161	4	1.02945	3.88556	0.0184541	0.581304	1191;633;857;301	community-contributed_Hallmark50	ANXA1;BGN;CAV1;CLU
HALLMARK_HYPOXIA	response to hypoxia; HIF1A targets	http://www.broadinstitute.org/gsea/msigdb/cards/HALLMARK_HYPOXIA	200	4	1.27882	3.12788	0.0371938	0.937283	6513;857;6275;633	community-contributed_Hallmark50	BGN;S100A4;CAV1;SLC2A1
WP3859	TGF-B Signaling in Thyroid Cells for Epithelial-Mesenchymal Transition	http://www.wikipathways.org/wpi/PathwayWidget.php?id=WP3859&label[]=TNC&colors=steelblue	18	1	0.115094	8.68855	0.109217	1	3371	pathway_Wikipathway_cancer	TNC
WP4206	Hereditary leiomyomatosis and renal cell carcinoma pathway	http://www.wikipathways.org/wpi/PathwayWidget.php?id=WP4206&label[]=SLC2A1&colors=steelblue	20	1	0.127882	7.8197	0.120613	1	6513	pathway_Wikipathway_cancer	SLC2A1
HALLMARK_ESTROGEN_RESPONSE_LATE	late estrogen response	http://www.broadinstitute.org/gsea/msigdb/cards/HALLMARK_ESTROGEN_RESPONSE_LATE	200	3	1.27882	2.34591	0.134167	1	12;857;5265	community-contributed_Hallmark50	SERPINA1;CAV1;SERPINA3
HALLMARK_EPITHELIAL_MESENCHYMAL_TRANSITION	epithelial mesenchymal transition	http://www.broadinstitute.org/gsea/msigdb/cards/HALLMARK_EPITHELIAL_MESENCHYMAL_TRANSITION	200	3	1.27882	2.34591	0.134167	1	633;3371;7171	community-contributed_Hallmark50	TPM4;BGN;TNC
HALLMARK_XENOBIOTIC_METABOLISM	metabolism of xenobiotics	http://www.broadinstitute.org/gsea/msigdb/cards/HALLMARK_XENOBIOTIC_METABOLISM	200	3	1.27882	2.34591	0.134167	1	3273;3700;3697	community-contributed_Hallmark50	HRG;ITIH4;ITIH1

### Sheet: enrichment_marker_cluster2
geneSet	description	link	size	overlap	expect	enrichmentRatio	pValue	FDR	overlapId	database	userId
HALLMARK_ESTROGEN_RESPONSE_LATE	late estrogen response	http://www.broadinstitute.org/gsea/msigdb/cards/HALLMARK_ESTROGEN_RESPONSE_LATE	200	5	0.581283	8.60167	0.000181726	0.0228975	9368;5174;7358;224;7263	community-contributed_Hallmark50	SLC9A3R1;UGDH;TST;PDZK1;ALDH3A2
HALLMARK_XENOBIOTIC_METABOLISM	metabolism of xenobiotics	http://www.broadinstitute.org/gsea/msigdb/cards/HALLMARK_XENOBIOTIC_METABOLISM	200	4	0.581283	6.88133	0.00213349	0.13441	7358;8644;6472;2028	community-contributed_Hallmark50	UGDH;AKR1C3;SHMT2;ENPEP
WP241	One Carbon Metabolism	http://www.wikipathways.org/wpi/PathwayWidget.php?id=WP241&label[]=SHMT2&label[]=SHMT1&colors=steelblue	30	2	0.0871924	22.9378	0.00327264	0.137451	6472;6470	pathway_Wikipathway_cancer	SHMT2;SHMT1
HALLMARK_FATTY_ACID_METABOLISM	fatty acid metabolism	http://www.broadinstitute.org/gsea/msigdb/cards/HALLMARK_FATTY_ACID_METABOLISM	157	3	0.456307	6.57452	0.00960094	0.30243	30;224;7358	community-contributed_Hallmark50	UGDH;ACAA1;ALDH3A2
HALLMARK_MTORC1_SIGNALING	mTORC1 signaling	http://www.broadinstitute.org/gsea/msigdb/cards/HALLMARK_MTORC1_SIGNALING	200	3	0.581283	5.161	0.0184807	0.465714	6472;9368;205	community-contributed_Hallmark50	SLC9A3R1;AK4;SHMT2
WP4018	Pathways in clear cell renal cell carcinoma	http://www.wikipathways.org/wpi/PathwayWidget.php?id=WP4018&label[]=SHMT2&label[]=SHMT1&colors=steelblue	85	2	0.247045	8.09569	0.0244947	0.514388	6472;6470	pathway_Wikipathway_cancer	SHMT2;SHMT1
HALLMARK_UV_RESPONSE_UP	UV response: upregulated genes	http://www.broadinstitute.org/gsea/msigdb/cards/HALLMARK_UV_RESPONSE_UP	158	2	0.459213	4.35527	0.0753542	1	30;7263	community-contributed_Hallmark50	TST;ACAA1
WP1601	Fluoropyrimidine Activity	http://www.wikipathways.org/wpi/PathwayWidget.php?id=WP1601&label[]=CES2&colors=steelblue	33	1	0.0959116	10.4263	0.0918546	1	8824	pathway_Wikipathway_cancer	CES2
HALLMARK_ADIPOGENESIS	adipocyte development	http://www.broadinstitute.org/gsea/msigdb/cards/HALLMARK_ADIPOGENESIS	200	2	0.581283	3.44067	0.112773	1	7263;54996	community-contributed_Hallmark50	TST;MARC2
HALLMARK_ESTROGEN_RESPONSE_EARLY	early estrogen response	http://www.broadinstitute.org/gsea/msigdb/cards/HALLMARK_ESTROGEN_RESPONSE_EARLY	200	2	0.581283	3.44067	0.112773	1	9368;5174	community-contributed_Hallmark50	SLC9A3R1;PDZK1
